# Binary-SPA: A Reference-Free Method for Cell Annotation in High-Resolution Spatial Transcriptomics

**DOI:** 10.64898/2026.03.17.712369

**Authors:** Honghao Bi, Wenjie Cai, Pan Wang, Kehan Ren, Inci Aydemir, Ermin Li, Johanna Melo-Cardenas, Matthew J. Schipma, Ching Man Wai, Peng Ji

## Abstract

Accurate cell type annotation remains a major challenge in high-resolution spatial transcriptomics analysis. Current approaches primarily rely on label transfer from single-cell RNA sequencing (scRNA-seq) reference datasets or marker-based annotation of transcriptionally defined clusters. While these methods are widely used, they have critical limitations. Label transfer approaches depend on the availability of a well-matched scRNA-seq reference. Marker-based annotation methods often suffer from accuracy and limited coverage. To address these challenges, we developed Binary-SPA, a computational framework for cell-type annotation of high-resolution spatial transcriptomics data. Binary-SPA performs annotation in two stages. First, a binary classification step identifies high-confidence cells using predefined marker sets. These confidently annotated cells are then used as an internal reference for anchor-based label transfer in the second stage. Binary-SPA outperforms conventional marker-based annotation approaches and existing label transfer methods across multiple high-resolution spatial transcriptomics platforms, preservation methods, and tissue types. While label transfer methods achieve high accuracy only when same-tissue scRNA-seq references are available, and decline substantially when relying on independent datasets, Binary-SPA matches this performance with 100% annotation coverage while eliminating the need for external reference data entirely. Binary-SPA demonstrates robust performance even in challenging specimens such as bone marrow biopsies, and validation against matched COMET protein expression data confirmed strong concordance between transcriptomic- and protein-based cell identities. Binary-SPA thus provides a robust, reference-free solution for spatial transcriptomics annotation with broad applicability to research and clinical specimens.
