## Extended Data Table 3 for "Binary-SPA: A Reference-Free Method for Cell Annotation in High-Resolution Spatial Transcriptomics"

### Sheet: Sheet1
tissueType	cellName	geneSymbolmore1	geneSymbolmore2
General	Fibroblast	COL5A2
General	Endothelial	CD34
General	CD4T	CD3E, CD4
General	CD8T	CD3E, CD8A
General	B	MS4A1
General	Plasma	MZB1
General	NK	NCAM1
General	Macrophage	CD68, CD163, MRC1
General	Neutrophil	CSF3R
General	Epithelial	EPCAM
General	SMC	ACTA2, MYH11, TAGLN, CNN1, MYL9, TPM1, TPM2, DES, MYL12A, MYL6, ACTG2, SMTN
General	Tprolif	DNTT, CD1A
General	Monocytic/Dendritic	CD14, FCGR3A, CD68, CD163, NDUFA2, ITGAX, ITGA2B
General	Mast Cell	TPSAB1, TPSB2, KIT, CPA3
Liver	Fibroblast	COL5A2
Liver	Endothelial	CD34
Liver	CD4T	CD3E, CD4
Liver	CD8T	CD3E, CD8A
Liver	B	MS4A1
Liver	Plasma	MZB1
Liver	NK	NCAM1
Liver	Macrophage	CD68, CD163, MRC1
Liver	Neutrophil	CSF3R
Liver	Epithelial	EPCAM
Liver	SMC	ACTA2, MYH11, TAGLN, CNN1, MYL9, TPM1, TPM2, DES, MYL12A, MYL6, ACTG2, SMTN
Liver	Tprolif	CD3E, CD3G, CD3D, MKI167
Liver	Monocytic/Dendritic	CD14, FCGR3A, CD68, CD163, NDUFA2, ITGAX, ITGA2B
Liver	Mast Cell	TPSAB1, TPSB2, KIT, CPA3
Liver	Hepatocyte	ALB, CPS1, AFP, KRT8, KRT18, HNF4A, CYP3A4, CYP2E1, CYP1A2
Liver	Kupffer	CD68, CD163, MRC1, CLEC4F, VSIG4, MARCO, TIMD4, SPIC, CD5L
