## Extended Data Table 4 for "Binary-SPA: A Reference-Free Method for Cell Annotation in High-Resolution Spatial Transcriptomics"

cell_type	COL5A2	CD34	CD3E	MS4A1	MZB1	NCAM1	CD68	CSF3R	EPCAM	CD4	CD8A	ACTA2	MYH11	TAGLN	CNN1	MYL9	TPM1	TPM2	DES	MYL12A	MYL6	ACTG2	SMTN	CD3G	CD3D	MKI167	CD14	FCGR3A	CD163	NDUFA2	ITGAX	ITGA2B	TPSAB1	TPSB2	KIT	CPA3	FN1	COL1A1	COL1A2	CALD1	FAP
Fibroblast	1																																				1	1	1
Endothelial		1
CD4T			1							1
CD8T			1								1
B				1
Plasma					1
NK						1
Macrophage							1
Neutrophil								1
Epithelial									1
SMC												1	1	1	1	1	1	1	1	1	1	1	1
Tprolif			1																					1	1	1
Monocytic/Dendritic							1																				1	1	1	1	1	1
Mast Cell																																	1	1	1	1				1
Myofibroblast												1	1	1	1																						1	1	1	1	1
