## Extended Data Table 6 for "Binary-SPA: A Reference-Free Method for Cell Annotation in High-Resolution Spatial Transcriptomics"

### Sheet: DB
tissueType	cellName	geneSymbolmore1	geneSymbolmore2
Bone marrow	B cells	CD19,MS4A1,CD79A,SDC1,PAX5
Bone marrow	CD4 T cells	CD3D,CD4,CD5,CD7,TRBC1
Bone marrow	CD8 T cells	CD3D,CD5,CD7,TRBC1,CD8A,TIA1,GZMB
Bone marrow	T cell pro	DNTT,CD1A
Bone marrow	Granulocytic	MPO,ANPEP,CD33,ITGAM,FUT4,FCGR3B,CEACAM8
Bone marrow	Monocytic/Dendritic	ANPEP,CD33,ITGAM,NDUFA2,FCGR3A,CD68,CD163,ITGAX,ITGA2B
Bone marrow	Early Ery	GATA1,TFRC,CDH1,ENG
Bone marrow	Late Ery	TFRC,GYPA,GYPC
Bone marrow	Megakaryocyte	ITGA2B,ITGB3,TGFB1,SELENOP,GP1BA
Bone marrow	HSPC	CD34,CD38,PTPRC,ITGA6,THY1,KIT,IL3RA,SPINK2
Bone marrow	Stromal	CXCL12,MCAM,NGFR,FOXC1,PDPN
Bone marrow	Endothelial	CDH5
Bone marrow	VSMC	ACTA2,RGS5,TAGLN
Bone marrow	Bone	NCAM1
Bone marrow	Adipose	ADIPOQ
Bone marrow	Schwann	PLP1
Bone marrow	Macrophage	CD68,CD163,C1QA,C1QB,C1QC
Bone marrow	Osteoblast	ALPL,COL1A1,BGLAP,COL1A2
Bone marrow	Myeloid	MPO,ANPEP,CD33,CD34,KIT,HLA-DRB1
Bone marrow	Plasma	SDC1, IRF4, PRDM1
