## Extended Data Table 7 for "Binary-SPA: A Reference-Free Method for Cell Annotation in High-Resolution Spatial Transcriptomics"

cell_type	c-Kit	CD34	CD61	E-Cadherin	CD71	Hemoglobin	MPO	CD163	CD68	CD3	CD4	CD8	CD20	CD45
HSPC	1	1												1
Megakaryocyte			1
Early_Erythroid				1
Late_Erythroid					1	1
Myeloid							1							1
Monocyte								1						1
Macrophage								1	1					1
CD4T										1	1			1
CD8T										1		1		1
B_cell													1	1
